# GWAS identifies candidate genes controlling adventitious rooting in *Populus trichocarpa*

**DOI:** 10.1101/2022.06.14.496209

**Authors:** Michael F. Nagle, Jialin Yuan, Damanpreet Kaur, Cathleen Ma, Ekaterina Peremyslova, Yuan Jiang, Christopher J. Willig, Greg S. Goralogia, Alexa Niño de Rivera, Megan McEldowney, Amanda Goddard, Anna Magnuson, Wellington Muchero, Li Fuxin, Steven H. Strauss

## Abstract

Adventitious rooting is critical to the propagation, breeding, and genetic engineering or editing of trees. The capacity for plants to undergo these processes is highly heritable; however, the basis of its genetic variation is largely uncharacterized. To identify genetic regulators of these processes, we performed a genome-wide association study (GWAS) using 1,148 genotypes of *Populus trichocarpa*. GWAS are often limited by the abilities of researchers to collect precise phenotype data on a high-throughput scale; to help overcome this limitation, we developed a computer vision system to measure an array of traits related to adventitious root development in poplar, including temporal measures of lateral and basal root length and area. GWAS was performed using multiple methods and significance thresholds to handle non-normal phenotype statistics, and to gain statistical power. These analyses yielded a total of 277 unique associations, suggesting that genes that control rooting include regulators of hormone signaling, cell division and structure, and reactive oxygen species signaling. Genes related to other processes with known roles in root development, and numerous genes with uncharacterized functions and/or cryptic roles, were also identified. These candidates provide targets for functional analysis, including physiological and epistatic analyses, to better characterize the complex polygenic regulation of adventitious rooting.
