## Supplementary material for "GWAS identifies candidate genes controlling adventitious rooting in *Populus trichocarpa*": Table S5

### Sheet: Table_S5
Supplementary Table 5. Information for gene candidates passing conservative Bonferroni significance thresahold
Raw trait name	Accession ID	Chr.	Position	Gene start	Gene end	Gene strand	Relative position	Distance from gene	QTL p-val	FDR (Œ± = 0.10) threshold	Bonf. threshold	Method	Method details	Gene description	Arabidopsis homologs (Phytozome)	GO descriptions	Is lincRNA? (GreeNC database)	A priori evidence?
area_basal_growth_2w_5w	Potri.001G149200	1	12307500	12300632	12314657	-	Intragenic, non-exonic	0	1e-07	2.05712e-05	1.3239e-07	MTMCSKAT	MTMCSKAT with 6 PC covariates	(1 of 3) K08494 - novel plant SNARE (NSPN)	AT2G35190	Interacting selectively and non-covalently with any protein or protein complex (a complex of two or more proteins that may include other nonprotein molecules).; A lipid bilayer along with all the proteins and protein complexes embedded in it an attached to it.; A cellular transport process in which transported substances are moved in membrane-bounded vesicles; transported substances are enclosed …	No
root_area_PC2	Potri.001G149200	1	12307500	12300632	12314657	-	Intragenic, non-exonic	0	1e-07	2.35004e-05	1.3239e-07	MTMCSKAT	MTMCSKAT with 6 PC covariates	(1 of 3) K08494 - novel plant SNARE (NSPN)	AT2G35190	Interacting selectively and non-covalently with any protein or protein complex (a complex of two or more proteins that may include other nonprotein molecules).; A lipid bilayer along with all the proteins and protein complexes embedded in it an attached to it.; A cellular transport process in which transported substances are moved in membrane-bounded vesicles; transported substances are enclosed …	No
total_basal_root_area_cm_5w	Potri.001G149200	1	12307500	12300632	12314657	-	Intragenic, non-exonic	0	1e-07	2.83111e-05	1.3239e-07	MTMCSKAT	MTMCSKAT with 6 PC covariates	(1 of 3) K08494 - novel plant SNARE (NSPN)	AT2G35190	Interacting selectively and non-covalently with any protein or protein complex (a complex of two or more proteins that may include other nonprotein molecules).; A lipid bilayer along with all the proteins and protein complexes embedded in it an attached to it.; A cellular transport process in which transported substances are moved in membrane-bounded vesicles; transported substances are enclosed …	No
total_root_area_cm_5w	Potri.001G224000	1	23413500	23422999	23428654	-	3'	9499	1e-07	1.18795e-06	1.3239e-07	MTMCSKAT	MTMCSKAT with 6 PC covariates	(1 of 32) K01188 - beta-glucosidase (E3.2.1.21)		Beta-glucosidase; Catalysis of the hydrolysis of any O-glycosyl bond.; The chemical reactions and pathways involving carbohydrates, any of a group of organic compounds based of the general formula Cx(H2O)y. Includes the formation of carbohydrate derivatives by the addition of a carbohydrate residue to another molecule.; beta-glucosidase; Glycosyl hydrolase family 1; Glycosyl hydrolase family 1 si…	No
longest_lateral_root_cm_3w	Potri.003G010400	3	932500	855868	861679	+	3'	70821	1e-07	0.000308002	1.3239e-07	MTMCSKAT	MTMCSKAT with 6 PC covariates	(1 of 1) K09201 - transcription factor YY (YY)	AT4G06634	Interacting selectively and non-covalently with any nucleic acid.; Interacting selectively and non-covalently with any nucleic acid.; Interacting selectively and non-covalently with any nucleic acid.; Interacting selectively and non-covalently with any metal ion.; Interacting selectively and non-covalently with any metal ion.; Interacting selectively and non-covalently with any metal ion.; C2H2-t…	No
total_basal_root_area_cm_5w	Potri.003G054300	3	8010500	8008245	8008466	-	5'	2034	1e-07	2.83111e-05	1.3239e-07	MTMCSKAT	MTMCSKAT with 6 PC covariates				Yes
root_area_PC2	Potri.003G054300	3	8010500	8008245	8008466	-	5'	2034	1e-07	2.35004e-05	1.3239e-07	MTMCSKAT	MTMCSKAT with 6 PC covariates				Yes
area_basal_growth_2w_5w	Potri.003G054300	3	8010500	8008245	8008466	-	5'	2034	1e-07	2.05712e-05	1.3239e-07	MTMCSKAT	MTMCSKAT with 6 PC covariates				Yes
root_area_PC1	Potri.003G102600	3	12812000	12807848	12813611	-	Intragenic, non-exonic	0	1e-07	0.00010855	1.3239e-07	MTMCSKAT	MTMCSKAT with 6 PC covariates	(1 of 3) PTHR10108:SF844 - METHYLTRANSFERASE PMT21-RELATED	AT1G31850	Sterol 24-C-methyltransferase; Sterol 24-C-methyltransferase; Catalysis of the transfer of a methyl group to an acceptor molecule.; Catalysis of the transfer of a methyl group to an acceptor molecule.; Putative S-adenosyl-L-methionine-dependent methyltransferase; Putative S-adenosyl-L-methionine-dependent methyltransferase; METHYLTRANSFERASE; METHYLTRANSFERASE; METHYLTRANSFERASE PMT21-RELATED; ME…	No
root_area_PC1	Potri.004G232250	4	23871500	23866204	23881611	-	Intragenic, non-exonic	0	1e-07	0.00010855	1.3239e-07	MTMCSKAT	MTMCSKAT with 6 PC covariates	(1 of 1) PF00665 - Integrase core domain (rve)		Non-specific serine/threonine protein kinase; Interacting selectively and non-covalently with any nucleic acid.; Catalysis of the phosphorylation of an amino acid residue in a protein, usually according to the reaction: a protein + ATP = a phosphoprotein + ADP.; Interacting selectively and non-covalently with ATP, adenosine 5'-triphosphate, a universally important coenzyme and enzyme regulator.; …	No
root_area_PC1	Potri.005G141600	5	11987500	11985613	11988228	+	Exonic	0	1e-07	0.00010855	1.3239e-07	MTMCSKAT	MTMCSKAT with 6 PC covariates	(1 of 2) PTHR12411//PTHR12411:SF349 - CYSTEINE PROTEASE FAMILY C1-RELATED // SUBFAMILY NOT NAMED		Actinidain; Actinidain; Actinidain; The hydrolysis of proteins into smaller polypeptides and/or amino acids by cleavage of their peptide bonds.; The hydrolysis of proteins into smaller polypeptides and/or amino acids by cleavage of their peptide bonds.; The hydrolysis of proteins into smaller polypeptides and/or amino acids by cleavage of their peptide bonds.; Catalysis of the hydrolysis of pepti…	No
root_area_PC1	Potri.005G141900	5	12030500	12030552	12032630	+	5'	52	1e-07	0.00010855	1.3239e-07	MTMCSKAT	MTMCSKAT with 6 PC covariates	(1 of 2) PTHR10177:SF216 - CYCLIN-D3-2-RELATED	AT3G50070; AT5G67260	A membrane-bounded organelle of eukaryotic cells in which chromosomes are housed and replicated. In most cells, the nucleus contains all of the cell's chromosomes except the organellar chromosomes, and is the site of RNA synthesis and processing. In some species, or in specialized cell types, RNA metabolism or DNA replication may be absent.; A membrane-bounded organelle of eukaryotic cells in whi…	No
area_basal_growth_2w_5w	Potri.006G161200	6	15332000	15330357	15332270	-	Intragenic, non-exonic	0	1e-07	2.05712e-05	1.3239e-07	MTMCSKAT	MTMCSKAT with 6 PC covariates	(1 of 4) PTHR31734:SF5 - AUXIN-RESPONSIVE PROTEIN IAA27		A membrane-bounded organelle of eukaryotic cells in which chromosomes are housed and replicated. In most cells, the nucleus contains all of the cell's chromosomes except the organellar chromosomes, and is the site of RNA synthesis and processing. In some species, or in specialized cell types, RNA metabolism or DNA replication may be absent.; A membrane-bounded organelle of eukaryotic cells in whi…	No
root_area_PC2	Potri.006G161200	6	15333000	15330357	15332270	-	5'	730	1e-07	2.35004e-05	1.3239e-07	MTMCSKAT	MTMCSKAT with 6 PC covariates	(1 of 4) PTHR31734:SF5 - AUXIN-RESPONSIVE PROTEIN IAA27		A membrane-bounded organelle of eukaryotic cells in which chromosomes are housed and replicated. In most cells, the nucleus contains all of the cell's chromosomes except the organellar chromosomes, and is the site of RNA synthesis and processing. In some species, or in specialized cell types, RNA metabolism or DNA replication may be absent.; A membrane-bounded organelle of eukaryotic cells in whi…	No
total_basal_root_area_cm_5w	Potri.006G161200	6	15333000	15330357	15332270	-	5'	730	1e-07	2.83111e-05	1.3239e-07	MTMCSKAT	MTMCSKAT with 6 PC covariates	(1 of 4) PTHR31734:SF5 - AUXIN-RESPONSIVE PROTEIN IAA27		A membrane-bounded organelle of eukaryotic cells in which chromosomes are housed and replicated. In most cells, the nucleus contains all of the cell's chromosomes except the organellar chromosomes, and is the site of RNA synthesis and processing. In some species, or in specialized cell types, RNA metabolism or DNA replication may be absent.; A membrane-bounded organelle of eukaryotic cells in whi…	No
longest_lateral_root_cm_3w	Potri.006G167700	6	17292000	17282439	17286293	+	3'	5707	1e-07	0.000308002	1.3239e-07	MTMCSKAT	MTMCSKAT with 6 PC covariates	(1 of 2) PTHR32467:SF23 - AP2-LIKE ETHYLENE-RESPONSIVE TRANSCRIPTION FACTOR AIL5	AT5G57390	Any molecular function by which a gene product interacts selectively and non-covalently with DNA (deoxyribonucleic acid).; Any molecular function by which a gene product interacts selectively and non-covalently with DNA (deoxyribonucleic acid).; Any molecular function by which a gene product interacts selectively and non-covalently with DNA (deoxyribonucleic acid).; Interacting selectively and no…	No
longest_lateral_root_cm_3w	Potri.006G175300	6	18776000	18774448	18783212	+	Intragenic, non-exonic	0	1e-07	0.000308002	1.3239e-07	MTMCSKAT	MTMCSKAT with 6 PC covariates	(1 of 2) PTHR10906:SF9 - PREPROTEIN TRANSLOCASE SUBUNIT SCY1, CHLOROPLASTIC	AT2G18710	The directed movement of proteins into, out of or within a cell, or between cells, by means of some agent such as a transporter or pore.; The directed movement of proteins into, out of or within a cell, or between cells, by means of some agent such as a transporter or pore.; The directed movement of proteins into, out of or within a cell, or between cells, by means of some agent such as a transpo…	No
longest_lateral_root_cm_3w	Potri.006G193400	6	20786000	20786596	20786799	+	5'	596	1e-07	0.000308002	1.3239e-07	MTMCSKAT	MTMCSKAT with 6 PC covariates	(1 of 12) PTHR13286//PTHR13286:SF8 - SAP30 // SUBFAMILY NOT NAMED		SAP30; SAP30; SUBFAMILY NOT NAMED; SUBFAMILY NOT NAMED	Yes
longest_lateral_root_cm_3w	Potri.006G240400	6	24941000	24929365	24931029	+	3'	9971	1e-07	0.000308002	1.3239e-07	MTMCSKAT	MTMCSKAT with 6 PC covariates	(1 of 2) PTHR22849//PTHR22849:SF35 - WDSAM1 PROTEIN // SUBFAMILY NOT NAMED	AT5G11550	Transferred entry: 2.3.2.23, 2.3.2.27 and 6.2.1.45; Transferred entry: 2.3.2.23, 2.3.2.27 and 6.2.1.45; Transferred entry: 2.3.2.23, 2.3.2.27 and 6.2.1.45; The selective, non-covalent, often stoichiometric, interaction of a molecule with one or more specific sites on another molecule.; The selective, non-covalent, often stoichiometric, interaction of a molecule with one or more specific sites on …	No
longest_lateral_root_cm_3w	Potri.007G034500	7	2657500	2660923	2666217	-	3'	3423	1e-07	0.000308002	1.3239e-07	MTMCSKAT	MTMCSKAT with 6 PC covariates	(1 of 2) PTHR27005//PTHR27005:SF34 - FAMILY NOT NAMED // WALL-ASSOCIATED RECEPTOR KINASE-LIKE 14-RELATED	AT2G23450	Non-specific serine/threonine protein kinase; Non-specific serine/threonine protein kinase; Non-specific serine/threonine protein kinase; Catalysis of the phosphorylation of an amino acid residue in a protein, usually according to the reaction: a protein + ATP = a phosphoprotein + ADP.; Catalysis of the phosphorylation of an amino acid residue in a protein, usually according to the reaction: a pr…	No
area_basal_growth_2w_5w	Potri.007G056400	7	5965500	5963930	5974768	+	Exonic	0	1e-07	2.05712e-05	1.3239e-07	MTMCSKAT	MTMCSKAT with 6 PC covariates	(1 of 2) PTHR24423//PTHR24423:SF436 - TWO-COMPONENT SENSOR HISTIDINE KINASE // HISTIDINE KINASE 1	AT2G17820	Histidine kinase; Histidine kinase; Histidine kinase; Catalysis of the phosphorylation of a histidine residue in response to detection of an extracellular signal such as a chemical ligand or change in environment, to initiate a change in cell state or activity. The two-component sensor is a histidine kinase that autophosphorylates a histidine residue in its active site. The phosphate is then tran…	No
LRL_PC2	Potri.007G056400	7	5965500	5963930	5974768	+	Exonic	0	1e-07	1.87499e-06	1.3239e-07	MTMCSKAT	MTMCSKAT with 6 PC covariates	(1 of 2) PTHR24423//PTHR24423:SF436 - TWO-COMPONENT SENSOR HISTIDINE KINASE // HISTIDINE KINASE 1	AT2G17820	Histidine kinase; Histidine kinase; Histidine kinase; Catalysis of the phosphorylation of a histidine residue in response to detection of an extracellular signal such as a chemical ligand or change in environment, to initiate a change in cell state or activity. The two-component sensor is a histidine kinase that autophosphorylates a histidine residue in its active site. The phosphate is then tran…	No
root_area_PC2	Potri.007G056400	7	5965500	5963930	5974768	+	Exonic	0	1e-07	2.35004e-05	1.3239e-07	MTMCSKAT	MTMCSKAT with 6 PC covariates	(1 of 2) PTHR24423//PTHR24423:SF436 - TWO-COMPONENT SENSOR HISTIDINE KINASE // HISTIDINE KINASE 1	AT2G17820	Histidine kinase; Histidine kinase; Histidine kinase; Catalysis of the phosphorylation of a histidine residue in response to detection of an extracellular signal such as a chemical ligand or change in environment, to initiate a change in cell state or activity. The two-component sensor is a histidine kinase that autophosphorylates a histidine residue in its active site. The phosphate is then tran…	No
total_basal_root_area_cm_5w	Potri.007G056400	7	5965500	5963930	5974768	+	Exonic	0	1e-07	2.83111e-05	1.3239e-07	MTMCSKAT	MTMCSKAT with 6 PC covariates	(1 of 2) PTHR24423//PTHR24423:SF436 - TWO-COMPONENT SENSOR HISTIDINE KINASE // HISTIDINE KINASE 1	AT2G17820	Histidine kinase; Histidine kinase; Histidine kinase; Catalysis of the phosphorylation of a histidine residue in response to detection of an extracellular signal such as a chemical ligand or change in environment, to initiate a change in cell state or activity. The two-component sensor is a histidine kinase that autophosphorylates a histidine residue in its active site. The phosphate is then tran…	No
longest_lateral_root_cm_3w	Potri.007G098200	7	12439500	12435564	12439670	+	Exonic	0	1e-07	0.000308002	1.3239e-07	MTMCSKAT	MTMCSKAT with 6 PC covariates	(1 of 2) PTHR13890//PTHR13890:SF9 - RNA SPLICING PROTEIN MRS2, MITOCHONDRIAL // SUBFAMILY NOT NAMED		Interacting selectively and non-covalently with FMN, flavin mononucleotide, the coenzyme or the prosthetic group of various flavoprotein oxidoreductase enzymes.; Interacting selectively and non-covalently with FMN, flavin mononucleotide, the coenzyme or the prosthetic group of various flavoprotein oxidoreductase enzymes.; Catalysis of an oxidation-reduction (redox) reaction, a reversible chemical…	No
longest_lateral_root_cm_3w	Potri.007G098700	7	12494500	12486584	12491284	-	5'	3216	1e-07	0.000308002	1.3239e-07	MTMCSKAT	MTMCSKAT with 6 PC covariates	(1 of 1) K17872 - NADH:ubiquinone reductase (non-electrogenic) (ndh2)	AT5G08740	NADH:ubiquinone reductase (non-electrogenic); NADH:ubiquinone reductase (non-electrogenic); NADH:ubiquinone reductase (non-electrogenic); Catalysis of an oxidation-reduction (redox) reaction, a reversible chemical reaction in which the oxidation state of an atom or atoms within a molecule is altered. One substrate acts as a hydrogen or electron donor and becomes oxidized, while the other acts as …	No
longest_lateral_root_cm_3w	Potri.008G020000	8	1056500	1054705	1056851	+	Exonic	0	1e-07	0.000308002	1.3239e-07	MTMCSKAT	MTMCSKAT with 6 PC covariates	(1 of 4) K02975 - small subunit ribosomal protein S25e (RP-S25e, RPS25)	AT2G21580; AT4G34555; AT4G39200	small subunit ribosomal protein S25e; small subunit ribosomal protein S25e; small subunit ribosomal protein S25e; 40S ribosomal protein S25; 40S ribosomal protein S25; 40S ribosomal protein S25; RIBOSOMAL S25 40S RIBONUCLEOPROTEIN S25 MULTIGENE FAMILY TRANSCRIPTION STRAIN DIRECT; RIBOSOMAL S25 40S RIBONUCLEOPROTEIN S25 MULTIGENE FAMILY TRANSCRIPTION STRAIN DIRECT; RIBOSOMAL S25 40S RIBONUCLEOPROT…	No
root_area_PC1	Potri.010G031800	10	4685500	4663851	4675020	-	5'	10480	1e-07	0.00010855	1.3239e-07	MTMCSKAT	MTMCSKAT with 6 PC covariates	(1 of 2) K17545 - serine/threonine-protein kinase ULK4 [EC:2.7.11.1] (ULK4)	AT5G18700	Non-specific serine/threonine protein kinase; Non-specific serine/threonine protein kinase; Non-specific serine/threonine protein kinase; Catalysis of the phosphorylation of an amino acid residue in a protein, usually according to the reaction: a protein + ATP = a phosphoprotein + ADP.; Catalysis of the phosphorylation of an amino acid residue in a protein, usually according to the reaction: a pr…	No
area_basal_growth_2w_5w	Potri.010G165800	10	16940500	16935761	16940110	+	3'	390	1e-07	2.05712e-05	1.3239e-07	MTMCSKAT	MTMCSKAT with 6 PC covariates	(1 of 7) PTHR10783:SF43 - PHOSPHATE TRANSPORTER PHO1 HOMOLOG 2-RELATED	AT1G14040; AT2G03240; AT2G03260	The component of a membrane consisting of the gene products and protein complexes having at least some part of their peptide sequence embedded in the hydrophobic region of the membrane.; The component of a membrane consisting of the gene products and protein complexes having at least some part of their peptide sequence embedded in the hydrophobic region of the membrane.; SPX domain; SPX domain; E…	No
total_basal_root_area_cm_5w	Potri.010G165800	10	16940500	16935761	16940110	+	3'	390	1e-07	2.83111e-05	1.3239e-07	MTMCSKAT	MTMCSKAT with 6 PC covariates	(1 of 7) PTHR10783:SF43 - PHOSPHATE TRANSPORTER PHO1 HOMOLOG 2-RELATED	AT1G14040; AT2G03240; AT2G03260	The component of a membrane consisting of the gene products and protein complexes having at least some part of their peptide sequence embedded in the hydrophobic region of the membrane.; The component of a membrane consisting of the gene products and protein complexes having at least some part of their peptide sequence embedded in the hydrophobic region of the membrane.; SPX domain; SPX domain; E…	No
longest_lateral_root_cm_3w	Potri.014G047900	14	3772500	3767628	3768725	-	5'	3775	1e-07	0.000308002	1.3239e-07	MTMCSKAT	MTMCSKAT with 6 PC covariates	(1 of 3) K16818 - phospholipase A1 (DAD1)	AT2G44810	Phospholipase A(1); Phospholipase A(1); The chemical reactions and pathways involving lipids, compounds soluble in an organic solvent but not, or sparingly, in an aqueous solvent. Includes fatty acids; neutral fats, other fatty-acid esters, and soaps; long-chain (fatty) alcohols and waxes; sphingoids and other long-chain bases; glycolipids, phospholipids and sphingolipids; and carotenes, polypren…	No
root_area_PC1	Potri.015G105000	15	12292000	12294296	12301805	+	5'	2296	1e-07	0.00010855	1.3239e-07	MTMCSKAT	MTMCSKAT with 6 PC covariates	(1 of 2) K14165 - atypical dual specificity phosphatase [EC:3.1.3.16 3.1.3.48] (K14165)	AT5G23720	Protein-serine/threonine phosphatase; Protein-tyrosine-phosphatase; The process of removing one or more phosphoric residues from a protein.; Catalysis of the reactions: protein serine + H2O = protein serine + phosphate; protein threonine phosphate + H2O = protein threonine + phosphate; and protein tyrosine phosphate + H2O = protein tyrosine + phosphate.; The process of removing one or more phosph…	No
root_PC1	Potri.016G095000	16	8689000	8652487	8653062	-	5'	35938	1e-07	4.74493e-05	1.3239e-07	MTMCSKAT	MTMCSKAT with 6 PC covariates				Yes
root_PC2	Potri.017G066450	17	6780500	6758858	6759145	+	3'	21355	1e-07	2.41823e-06	1.3239e-07	MTMCSKAT	MTMCSKAT with 6 PC covariates	(1 of 2) PF01788 - PsbJ (PsbJ)		A photosystem that contains a pheophytin-quinone reaction center with associated accessory pigments and electron carriers. In cyanobacteria and chloroplasts, in the presence of light, PSII functions as a water-plastoquinone oxidoreductase, transferring electrons from water to plastoquinone, whereas other photosynthetic bacteria carry out anoxygenic photosynthesis and oxidize other compounds to re…	No
longest_lateral_root_cm_3w	Potri.017G083100	17	9998000	9996442	9996819	+	3'	1181	1e-07	0.000308002	1.3239e-07	MTMCSKAT	MTMCSKAT with 6 PC covariates				Yes
root_area_PC1	Potri.018G097000	18	12541500	12542413	12543978	-	3'	913	1e-07	0.00010855	1.3239e-07	MTMCSKAT	MTMCSKAT with 6 PC covariates	(1 of 2) PTHR32382:SF0 - FASCICLIN-LIKE ARABINOGALACTAN PROTEIN 4	AT3G46550	Fasciclin domain; Fasciclin domain; Fasciclin domain; FAS1/BIgH3 domain profile; FAS1/BIgH3 domain profile; FAS1/BIgH3 domain profile; FAMILY NOT NAMED; FAMILY NOT NAMED; FAMILY NOT NAMED; FASCICLIN-LIKE ARABINOGALACTAN PROTEIN 4; FASCICLIN-LIKE ARABINOGALACTAN PROTEIN 4; FASCICLIN-LIKE ARABINOGALACTAN PROTEIN 4; Four repeated domains in the Fasciclin I family of proteins, present in many other c…	No
root_area_PC1	Potri.019G007500	19	885500	885823	886714	+	5'	323	1e-07	0.00010855	1.3239e-07	MTMCSKAT	MTMCSKAT with 6 PC covariates	(1 of 2) PTHR23172:SF33 - AUXILIN-LIKE PROTEIN 1-RELATED		AUXILIN/CYCLIN G-ASSOCIATED KINASE-RELATED; AUXILIN/CYCLIN G-ASSOCIATED KINASE-RELATED; AUXILIN-LIKE PROTEIN 1-RELATED; AUXILIN-LIKE PROTEIN 1-RELATED; Chaperone J-domain; Chaperone J-domain	No
total_basal_root_area_cm_5w	Potri.019G055550	19	8569500	8560754	8562036	-	5'	7464	1e-07	2.83111e-05	1.3239e-07	MTMCSKAT	MTMCSKAT with 6 PC covariates				Yes
area_basal_growth_2w_5w	Potri.019G055550	19	8569500	8560754	8562036	-	5'	7464	1e-07	2.05712e-05	1.3239e-07	MTMCSKAT	MTMCSKAT with 6 PC covariates				Yes
longest_lateral_root_cm_3w	Potri.019G070640	19	10410500	10399798	10403208	+	3'	7292	1e-07	0.000308002	1.3239e-07	MTMCSKAT	MTMCSKAT with 6 PC covariates	(1 of 12) PTHR11017//PTHR11017:SF163 - LEUCINE-RICH REPEAT-CONTAINING PROTEIN // SUBFAMILY NOT NAMED		Interacting selectively and non-covalently with ADP, adenosine 5'-diphosphate.; NB-ARC domain; Disease resistance protein signature; LEUCINE-RICH REPEAT-CONTAINING PROTEIN; SUBFAMILY NOT NAMED; """"""""""""""""""""""""""""""""Winged helix"""""""""""""""""""""""""""""""" DNA-binding domain; P-loop containing nucleoside triphosphate hydrolases	No
longest_lateral_root_cm_3w	Potri.019G094100	19	12410500	12414551	12415896	-	3'	4051	1e-07	0.000308002	1.3239e-07	MTMCSKAT	MTMCSKAT with 6 PC covariates	(1 of 4) PTHR22595:SF37 - CHITINASE-RELATED		Chitinase; Chitinase; Chitinase; Catalysis of the hydrolysis of (1->4)-beta linkages of N-acetyl-D-glucosamine (GlcNAc) polymers of chitin and chitodextrins.; Catalysis of the hydrolysis of (1->4)-beta linkages of N-acetyl-D-glucosamine (GlcNAc) polymers of chitin and chitodextrins.; Catalysis of the hydrolysis of (1->4)-beta linkages of N-acetyl-D-glucosamine (GlcNAc) polymers of chitin and chit…	No
root_area_PC1	Potri.019G127200	19	15395500	15389966	15394063	+	3'	1437	1e-07	0.00010855	1.3239e-07	MTMCSKAT	MTMCSKAT with 6 PC covariates	(1 of 83) PF00069//PF00560//PF08263//PF13855 - Protein kinase domain (Pkinase) // Leucine Rich Repeat (LRR_1) // Leucine rich repeat N-terminal domain (LRRNT_2) // Leucine rich repeat (LRR_8)	AT1G35710; AT4G08850	Non-specific serine/threonine protein kinase; Non-specific serine/threonine protein kinase; Catalysis of the phosphorylation of an amino acid residue in a protein, usually according to the reaction: a protein + ATP = a phosphoprotein + ADP.; Catalysis of the phosphorylation of an amino acid residue in a protein, usually according to the reaction: a protein + ATP = a phosphoprotein + ADP.; Catalys…	No
