## Supplementary material for "GWAS identifies candidate genes controlling adventitious rooting in *Populus trichocarpa*": Table S8

### Sheet: Table_S8
Supplemental Table 8. Information for gene candidates determined significant by ART applied to GEMMA results
Raw trait name	Accession ID	Chr.	Position	Gene start	Gene end	Gene strand	Relative position	Distance from gene	QTL p-val	FDR (α = 0.10) threshold	Bonf. threshold	Method	Method details	Gene description	Arabidopsis homologs (Phytozome)	GO descriptions	Is lincRNA? (GreeNC database)	ART window p-value	ART-Bonf. threshold	N SNPs with p < 1e-4 within 1kb ART window	# genes potentially implicated (IGV inspection)	A priori evidence?
area_basal_growth_2w_5w	Potri.001G425200	1	44963216	44961679	44962326	-	5'	890	3.42e-06	0.00180232	1.08e-06	GMMAT	GMMAT of binarized trait with SNPs > 0.01 MAF and < 0.10 missing rate; Wald test for top 100 or 1000	(1 of 3) K01047 - secretory phospholipase A2 (PLA2G, SPLA2)		Phospholipase A(2); Phospholipase A(2); Catalysis of the reaction: phosphatidylcholine + H2O = 1-acylglycerophosphocholine + a carboxylate.; Catalysis of the reaction: phosphatidylcholine + H2O = 1-acylglycerophosphocholine + a carboxylate.; Interacting selectively and non-covalently with calcium ions (Ca2+).; Interacting selectively and non-covalently with calcium ions (Ca2+).; The chemical reac…	No	6.66e-08	1.27e-07	12	2
area_total_growth_2w_5w	Potri.001G126900	1	10299479	10298374	10298661	-	5'	818	8.3e-07	0.00191541	1.08e-06	GMMAT	GMMAT of binarized trait with SNPs > 0.01 MAF and < 0.10 missing rate; Wald test for top 100 or 1000				Yes	3.83e-09	1.27e-07	16
area_basal_growth_2w_5w	Potri.003G139600	3	15723749	15733129	15738375	+	5'	9380	7.91e-07	0.00180232	1.08e-06	GMMAT	GMMAT of binarized trait with SNPs > 0.01 MAF and < 0.10 missing rate; Wald test for top 100 or 1000	(1 of 2) PTHR22298:SF19 - ENDOGLUCANASE 19-RELATED	AT1G64390	Cellulase; Cellulase; Cellulase; Catalysis of a biochemical reaction at physiological temperatures. In biologically catalyzed reactions, the reactants are known as substrates, and the catalysts are naturally occurring macromolecular substances known as enzymes. Enzymes possess specific binding sites for substrates, and are usually composed wholly or largely of protein, but RNA that has catalytic …	No	4.77e-08	1.27e-07	6
area_basal_growth_2w_5w	Potri.004G155300	4	17662020	17655696	17656867	+	3'	5153	6.71e-07	0.00192458	1.08e-06	GMMAT	GMMAT of binarized trait with SNPs > 0.01 MAF and < 0.10 missing rate; Wald test for top 100 or 1000	(1 of 4) K13195 - cold-inducible RNA-binding protein (CIRBP)	AT2G21660; AT4G39260	Interacting selectively and non-covalently with a nucleotide, any compound consisting of a nucleoside that is esterified with (ortho)phosphate or an oligophosphate at any hydroxyl group on the ribose or deoxyribose.; Interacting selectively and non-covalently with a nucleotide, any compound consisting of a nucleoside that is esterified with (ortho)phosphate or an oligophosphate at any hydroxyl gr…	No	5.61e-09	1.27e-07	12
area_total_growth_2w_5w	Potri.006G103100	6	7973828	7972459	7972988	+	3'	840	9.55e-07	0.00152467	1.08e-06	GMMAT	GMMAT of binarized trait with SNPs > 0.01 MAF and < 0.10 missing rate; Wald test for top 100 or 1000	(1 of 1) PTHR13234//PTHR13234:SF21 - GAMMA-INTERFERON INDUCIBLE LYSOSOMAL THIOL REDUCTASE GILT // SUBFAMILY NOT NAMED		Gamma interferon inducible lysosomal thiol reductase (GILT); Gamma interferon inducible lysosomal thiol reductase (GILT); GAMMA-INTERFERON INDUCIBLE LYSOSOMAL THIOL REDUCTASE GILT; GAMMA-INTERFERON INDUCIBLE LYSOSOMAL THIOL REDUCTASE GILT; SUBFAMILY NOT NAMED; SUBFAMILY NOT NAMED	No	9.63e-09	1.27e-07	12
area_total_growth_2w_5w	Potri.008G072700	8	4502252	4496021	4499577	-	5'	2675	1.81e-06	0.00152467	1.08e-06	GMMAT	GMMAT of binarized trait with SNPs > 0.01 MAF and < 0.10 missing rate; Wald test for top 100 or 1000	(1 of 2) PTHR11431:SF41 - FERRITIN-1, CHLOROPLASTIC-RELATED	AT3G11050	Ferroxidase; The directed movement of iron (Fe) ions into, out of or within a cell, or between cells, by means of some agent such as a transporter or pore.; Any process involved in the maintenance of an internal steady state of iron ions at the level of a cell.; Interacting selectively and non-covalently with ferric iron, Fe(III).; Ferritin; Ferritin-like domain; Ferritin-like diiron domain profi…	No	7.93e-08	1.27e-07	9	1
area_basal_growth_2w_5w	Potri.014G152000	14	11794213	11787240	11793130	+	3'	1083	3.21e-06	0.00180232	1.08e-06	GMMAT	GMMAT of binarized trait with SNPs > 0.01 MAF and < 0.10 missing rate; Wald test for top 100 or 1000	(1 of 50) K09338 - homeobox-leucine zipper protein (HD-ZIP)	AT1G05230	Any molecular function by which a gene product interacts selectively and non-covalently with DNA (deoxyribonucleic acid).; Any molecular function by which a gene product interacts selectively and non-covalently with DNA (deoxyribonucleic acid).; Any molecular function by which a gene product interacts selectively and non-covalently with DNA (deoxyribonucleic acid).; Interacting selectively and no…	No	1.36e-08	1.27e-07	26
root_area_PC2	Potri.018G019850	18	1518117	1519812	1520036	-	3'	1695	1.22e-06	0.00194229	1.08e-06	GMMAT	GMMAT of threshold-binarized trait with SNPs > 0.01 MAF and < 0.10 missing rate; Wald test for top 1000				Yes	8.62e-08	1.27e-07	6
